# Language laterality and cognitive skills: does anatomy matter?

**DOI:** 10.1101/2025.09.06.674566

**Authors:** Ieva Andrulyte, Laure Zago, Gael Jobard, Herve Lemaitre, Francesca M. Branzi, Francois Rheault, Laurent Petit, Simon S Keller

**Affiliations:** Department of Pharmacology and Therapeutics, Institute of Systems, Molecular and Integrative Biology, University of Liverpool, Liverpool, UK; Universite de Bordeaux, CNRS, CEA, IMN, UMR 5293, GIN, F-33000 Bordeaux, France; Department of Psychological Sciences, Institute of Population Health, University of Liverpool, Liverpool, UK; Université de Sherbrooke, Department of Computer Science, Sherbrooke, Québec, Canada; IRP OpTeam, CNRS Biologie, France - Université de Sherbrooke, Canada

**Keywords:** language lateralisation, cognitive function, diffusion MRI, white matter, arcuate fasciculus, corpus callosum

## Abstract

Brain anatomy, particularly white matter microstructure, is thought to play a critical role in the relationships between cognitive function and language lateralisation. This study investigates whether white matter microstructural parameters of the arcuate fasciculus and corpus callosum is associated with cognitive performance across distinct language lateralisation groups. Neuroimaging and cognitive data from 279 healthy adults were sourced from the BIL&GIN database. Participants completed a sentence production fMRI task, diffusion MRI, and cognitive tasks assessing verbal, visuospatial, and arithmetic skills. Significant positive associations were observed in strongly atypical individuals between fractional anisotropy in the splenium and working memory (R^2^ = 0.96, pFDR = 0.042) and between FA in the genu and visuospatial attention (R^2^ = 0.92, pFDR = 0.042). ANCOVA revealed that cross-dominant individuals had significantly lower visuospatial attention scores compared to consistently lateralised individuals (pFDR = 0.02). These findings challenge the notion that atypical lateralisation is inherently maladaptive and suggest that white matter pathways may serve as an alternative mechanism for supporting cognitive function in individuals with rightward language dominance. Furthermore, the results highlight the cognitive disadvantages of crossed dominance, implicating disrupted interhemispheric communication as a potential underlying mechanism.
