## Supplementary material for "Language laterality and cognitive skills: does anatomy matter?": Table 1

### Sheet: Sheet1
Table 1. Demographic and handedness characteristics for language lateralisation groups. This table presents the number of males and females, mean age (± SD), mean handedness scores (± SD), and total sample size (n) for each language lateralisation group: typical, atypical, and strongly atypical.
Group	Males	Females	Age (Mean ± SD)	Handedness (Mean ± SD)	n
Typical	118	117	25.5 ± 6.18	18.7 ± 82.6	235
Atypical	21	14	27.3 ± 8.24	-10.2 ± 85.0	35
Strongly Atypical	3	6	25.9 ± 6.48	-86.0 ± 18.4	9
