## Supplementary material for "Language laterality and cognitive skills: does anatomy matter?": Table 2

### Sheet: Sheet1
Table 2. Demographic and handedness characteristics for co-laterality and cross-dominance groups for language. This table shows the number of males and females, mean age (± SD), mean handedness scores (± SD), and total sample size (n) for each group: consistent and crossed dominance.
Group	Males	Females	Age (Mean ± SD)	Handedness (Mean ± SD)	n
Consistent	134	127	25.7 ± 6.45	12.7 ± 84.2	261
Crossed Dominance	8	10	26.3 ± 7.11	-3.43 ± 80.4	18
