## Supplementary material for "Language laterality and cognitive skills: does anatomy matter?": Table 3

### Sheet: Sheet1
Table 3. Descriptive statistics for cognitive tasks. The table presents the mean, standard deviation (SD), and maximum possible score for each cognitive task included in the PCA analysis. Tasks assess a range of cognitive abilities, including memory, visuospatial skills, verbal fluency, and arithmetic reasoning.
Cognitive Task	Mean	SD	Maximum Score
Auditory Verbal Learning (Recalled Words)	14.82	2.2	40
Vocabulary Extent	28.1	3.85	44
Verbal Fluency (Nouns Per Item)	47.48	9.87	N/A
Mental Rotation	10.83	4.43	20
Corsi Block Test (Visuospatial Span)	52.11	19.86	N/A
Topographic Orientation (3D Maze)	6.15	2.55	N/A
Non-verbal Reasoning (Raven's Matrices)	110.39	10.15	N/A
Arithmetical Facts	27.55	5.75	36
Complex Mental Calculation	5.12	2.03	8
