## Supplementary Table 1 for "Language laterality and cognitive skills: does anatomy matter?"

### Sheet: Sheet1
Tract	PC	Dataset	Covariate_Case	Predictor	P_Value	FDR_P_Value
BCC_3	PC1	CC	no_covariates	laterality	0.0722259	0.221128
BCC_3	PC1	CC	no_covariates	mean	0.330647	0.932872
BCC_3	PC1	CC	no_covariates	laterality:mean	0.245567	0.511821
BCC_3	PC1	CC	age_sex	laterality	0.0441421	0.137336
BCC_3	PC1	CC	age_sex	mean	0.288757	0.918656
BCC_3	PC1	CC	age_sex	laterality:mean	0.12559	0.566905
BCC_3	PC1	CC	age_sex_handedness	laterality	0.04034	0.128257
BCC_3	PC1	CC	age_sex_handedness	mean	0.281831	0.916539
BCC_3	PC1	CC	age_sex_handedness	laterality:mean	0.0607348	0.46822
BCC_3	PC2	CC	no_covariates	laterality	0.529842	0.801574
BCC_3	PC2	CC	no_covariates	mean	0.881371	0.975516
BCC_3	PC2	CC	no_covariates	laterality:mean	0.144204	0.511821
BCC_3	PC2	CC	age_sex	laterality	0.491642	0.743579
BCC_3	PC2	CC	age_sex	mean	0.874615	0.972257
BCC_3	PC2	CC	age_sex	laterality:mean	0.192686	0.578057
BCC_3	PC2	CC	age_sex_handedness	laterality	0.492054	0.744066
BCC_3	PC2	CC	age_sex_handedness	mean	0.874689	0.971725
BCC_3	PC2	CC	age_sex_handedness	laterality:mean	0.212549	0.558829
BCC_3	PC3	CC	no_covariates	laterality	0.878835	0.879869
BCC_3	PC3	CC	no_covariates	mean	0.802821	0.975516
BCC_3	PC3	CC	no_covariates	laterality:mean	0.241787	0.511821
BCC_3	PC3	CC	age_sex	laterality	0.871609	0.872086
BCC_3	PC3	CC	age_sex	mean	0.796749	0.972257
BCC_3	PC3	CC	age_sex	laterality:mean	0.521699	0.652123
BCC_3	PC3	CC	age_sex_handedness	laterality	0.87002	0.870798
BCC_3	PC3	CC	age_sex_handedness	mean	0.795434	0.971725
BCC_3	PC3	CC	age_sex_handedness	laterality:mean	0.359594	0.628955
GCC_3	PC1	CC	no_covariates	laterality	0.0737094	0.221128
GCC_3	PC1	CC	no_covariates	mean	0.365695	0.932872
GCC_3	PC1	CC	no_covariates	laterality:mean	0.674128	0.84266
GCC_3	PC1	CC	age_sex	laterality	0.0457787	0.137336
GCC_3	PC1	CC	age_sex	mean	0.324884	0.918656
GCC_3	PC1	CC	age_sex	laterality:mean	0.509139	0.652123
GCC_3	PC1	CC	age_sex_handedness	laterality	0.0427524	0.128257
GCC_3	PC1	CC	age_sex_handedness	mean	0.319518	0.916539
GCC_3	PC1	CC	age_sex_handedness	laterality:mean	0.545095	0.628955
GCC_3	PC2	CC	no_covariates	laterality	0.530257	0.801574
GCC_3	PC2	CC	no_covariates	mean	0.477086	0.932872
GCC_3	PC2	CC	no_covariates	laterality:mean	0.216898	0.511821
GCC_3	PC2	CC	age_sex	laterality	0.493156	0.743579
GCC_3	PC2	CC	age_sex	mean	0.452891	0.918656
GCC_3	PC2	CC	age_sex	laterality:mean	0.289319	0.619969
GCC_3	PC2	CC	age_sex_handedness	laterality	0.493502	0.744066
GCC_3	PC2	CC	age_sex_handedness	mean	0.453116	0.916539
GCC_3	PC2	CC	age_sex_handedness	laterality:mean	0.303768	0.628955
GCC_3	PC3	CC	no_covariates	laterality	0.877786	0.879869
GCC_3	PC3	CC	no_covariates	mean	0.595518	0.932872
GCC_3	PC3	CC	no_covariates	laterality:mean	0.0765966	0.511821
GCC_3	PC3	CC	age_sex	laterality	0.870531	0.872086
GCC_3	PC3	CC	age_sex	mean	0.584042	0.918656
GCC_3	PC3	CC	age_sex	laterality:mean	0.151175	0.566905
GCC_3	PC3	CC	age_sex_handedness	laterality	0.869047	0.870798
GCC_3	PC3	CC	age_sex_handedness	mean	0.581739	0.916539
GCC_3	PC3	CC	age_sex_handedness	laterality:mean	0.117251	0.558829
SCC_3	PC1	CC	no_covariates	laterality	0.071605	0.221128
SCC_3	PC1	CC	no_covariates	mean	0.589267	0.932872
SCC_3	PC1	CC	no_covariates	laterality:mean	0.112848	0.511821
SCC_3	PC1	CC	age_sex	laterality	0.0434896	0.137336
SCC_3	PC1	CC	age_sex	mean	0.555679	0.918656
SCC_3	PC1	CC	age_sex	laterality:mean	0.0684548	0.566905
SCC_3	PC1	CC	age_sex_handedness	laterality	0.0405473	0.128257
SCC_3	PC1	CC	age_sex_handedness	mean	0.55124	0.916539
SCC_3	PC1	CC	age_sex_handedness	laterality:mean	0.0624293	0.46822
SCC_3	PC2	CC	no_covariates	laterality	0.531218	0.801574
SCC_3	PC2	CC	no_covariates	mean	0.671782	0.932872
SCC_3	PC2	CC	no_covariates	laterality:mean	0.272971	0.511821
SCC_3	PC2	CC	age_sex	laterality	0.49353	0.743579
SCC_3	PC2	CC	age_sex	mean	0.654353	0.918656
SCC_3	PC2	CC	age_sex	laterality:mean	0.371915	0.652123
SCC_3	PC2	CC	age_sex_handedness	laterality	0.493771	0.744066
SCC_3	PC2	CC	age_sex_handedness	mean	0.654465	0.916539
SCC_3	PC2	CC	age_sex_handedness	laterality:mean	0.389355	0.628955
SCC_3	PC3	CC	no_covariates	laterality	0.879869	0.879869
SCC_3	PC3	CC	no_covariates	mean	0.910482	0.975516
SCC_3	PC3	CC	no_covariates	laterality:mean	0.822751	0.881519
SCC_3	PC3	CC	age_sex	laterality	0.872086	0.872086
SCC_3	PC3	CC	age_sex	mean	0.90744	0.972257
SCC_3	PC3	CC	age_sex	laterality:mean	0.888911	0.888911
SCC_3	PC3	CC	age_sex_handedness	laterality	0.870798	0.870798
SCC_3	PC3	CC	age_sex_handedness	mean	0.906943	0.971725
SCC_3	PC3	CC	age_sex_handedness	laterality:mean	0.874544	0.874544
L_Full	PC1	AF	no_covariates	laterality	0.0716695	0.221128
L_Full	PC1	AF	no_covariates	mean	0.067388	0.932872
L_Full	PC1	AF	no_covariates	laterality:mean	0.543385	0.815078
L_Full	PC1	AF	age_sex	laterality	0.0447958	0.137336
L_Full	PC1	AF	age_sex	mean	0.0470226	0.705339
L_Full	PC1	AF	age_sex	laterality:mean	0.58549	0.675565
L_Full	PC1	AF	age_sex_handedness	laterality	0.0419079	0.128257
L_Full	PC1	AF	age_sex_handedness	mean	0.0447081	0.670621
L_Full	PC1	AF	age_sex_handedness	laterality:mean	0.510053	0.628955
L_Full	PC2	AF	no_covariates	laterality	0.533981	0.801574
L_Full	PC2	AF	no_covariates	mean	0.991343	0.991343
L_Full	PC2	AF	no_covariates	laterality:mean	0.770391	0.881519
L_Full	PC2	AF	age_sex	laterality	0.493908	0.743579
L_Full	PC2	AF	age_sex	mean	0.99082	0.99082
L_Full	PC2	AF	age_sex	laterality:mean	0.467471	0.652123
L_Full	PC2	AF	age_sex_handedness	laterality	0.494124	0.744066
L_Full	PC2	AF	age_sex_handedness	mean	0.990822	0.990822
L_Full	PC2	AF	age_sex_handedness	laterality:mean	0.489657	0.628955
L_Full	PC3	AF	no_covariates	laterality	0.878903	0.879869
L_Full	PC3	AF	no_covariates	mean	0.382102	0.932872
L_Full	PC3	AF	no_covariates	laterality:mean	0.371889	0.619815
L_Full	PC3	AF	age_sex	laterality	0.870001	0.872086
L_Full	PC3	AF	age_sex	mean	0.363984	0.918656
L_Full	PC3	AF	age_sex	laterality:mean	0.146626	0.566905
L_Full	PC3	AF	age_sex_handedness	laterality	0.868967	0.870798
L_Full	PC3	AF	age_sex_handedness	mean	0.36195	0.916539
L_Full	PC3	AF	age_sex_handedness	laterality:mean	0.15862	0.558829
R_Full	PC1	AF	no_covariates	laterality	0.0723149	0.221128
R_Full	PC1	AF	no_covariates	mean	0.416639	0.932872
R_Full	PC1	AF	no_covariates	laterality:mean	0.22722	0.511821
R_Full	PC1	AF	age_sex	laterality	0.0450396	0.137336
R_Full	PC1	AF	age_sex	mean	0.37716	0.918656
R_Full	PC1	AF	age_sex	laterality:mean	0.248131	0.619969
R_Full	PC1	AF	age_sex_handedness	laterality	0.0418798	0.128257
R_Full	PC1	AF	age_sex_handedness	mean	0.371557	0.916539
R_Full	PC1	AF	age_sex_handedness	laterality:mean	0.223531	0.558829
R_Full	PC2	AF	no_covariates	laterality	0.534383	0.801574
R_Full	PC2	AF	no_covariates	mean	0.682655	0.932872
R_Full	PC2	AF	no_covariates	laterality:mean	0.987076	0.987076
R_Full	PC2	AF	age_sex	laterality	0.495719	0.743579
R_Full	PC2	AF	age_sex	mean	0.665232	0.918656
R_Full	PC2	AF	age_sex	laterality:mean	0.771924	0.827062
R_Full	PC2	AF	age_sex_handedness	laterality	0.496044	0.744066
R_Full	PC2	AF	age_sex_handedness	mean	0.665378	0.916539
R_Full	PC2	AF	age_sex_handedness	laterality:mean	0.794634	0.851393
R_Full	PC3	AF	no_covariates	laterality	0.879624	0.879869
R_Full	PC3	AF	no_covariates	mean	0.684106	0.932872
R_Full	PC3	AF	no_covariates	laterality:mean	0.659816	0.84266
R_Full	PC3	AF	age_sex	laterality	0.871628	0.872086
R_Full	PC3	AF	age_sex	mean	0.673681	0.918656
R_Full	PC3	AF	age_sex	laterality:mean	0.515989	0.652123
R_Full	PC3	AF	age_sex_handedness	laterality	0.870415	0.870798
R_Full	PC3	AF	age_sex_handedness	mean	0.672128	0.916539
R_Full	PC3	AF	age_sex_handedness	laterality:mean	0.530067	0.628955
