## Supplementary Table 2 for "Language laterality and cognitive skills: does anatomy matter?"

### Sheet: Sheet1
Group_Level	Tract	PC	Covariates	P_Value	R	FDR_P_Value
Typical	BCC_3	PC1	age_sex	0.708204	0.180206	0.989814
Typical	BCC_3	PC1	age_sex_handedness	0.689175	0.198399	0.94012
Typical	BCC_3	PC2	age_sex	0.463535	0.108689	0.966859
Typical	BCC_3	PC2	age_sex_handedness	0.466692	0.109269	0.915717
Typical	BCC_3	PC3	age_sex	0.760884	0.0583827	0.989814
Typical	BCC_3	PC3	age_sex_handedness	0.745607	0.0727535	0.94012
Typical	GCC_3	PC1	age_sex	0.999443	0.179707	0.999443
Typical	GCC_3	PC1	age_sex_handedness	0.877445	0.197923	0.94012
Typical	GCC_3	PC2	age_sex	0.894188	0.106677	0.989814
Typical	GCC_3	PC2	age_sex_handedness	0.873211	0.10731	0.94012
Typical	GCC_3	PC3	age_sex	0.336174	0.0617768	0.825365
Typical	GCC_3	PC3	age_sex_handedness	0.272832	0.0771759	0.828682
Typical	SCC_3	PC1	age_sex	0.14268	0.187319	0.693521
Typical	SCC_3	PC1	age_sex_handedness	0.188872	0.203852	0.828682
Typical	SCC_3	PC2	age_sex	0.494173	0.108419	0.966859
Typical	SCC_3	PC2	age_sex_handedness	0.475594	0.109189	0.915717
Typical	SCC_3	PC3	age_sex	0.983432	0.0580061	0.999443
Typical	SCC_3	PC3	age_sex_handedness	0.905964	0.0723845	0.948101
Atypical	BCC_3	PC1	age_sex	0.276597	0.0931797	0.825365
Atypical	BCC_3	PC1	age_sex_handedness	0.0779817	0.19927	0.828682
Atypical	BCC_3	PC2	age_sex	0.406038	0.188443	0.913586
Atypical	BCC_3	PC2	age_sex_handedness	0.801072	0.240344	0.94012
Atypical	BCC_3	PC3	age_sex	0.315673	0.123726	0.825365
Atypical	BCC_3	PC3	age_sex_handedness	0.197837	0.151389	0.828682
Atypical	GCC_3	PC1	age_sex	0.616021	0.0650404	0.989814
Atypical	GCC_3	PC1	age_sex_handedness	0.773583	0.11287	0.94012
Atypical	GCC_3	PC2	age_sex	0.487464	0.182884	0.966859
Atypical	GCC_3	PC2	age_sex_handedness	0.65818	0.243742	0.94012
Atypical	GCC_3	PC3	age_sex	0.11754	0.164207	0.693521
Atypical	GCC_3	PC3	age_sex_handedness	0.0962277	0.18268	0.828682
Atypical	SCC_3	PC1	age_sex	0.902226	0.0577664	0.989814
Atypical	SCC_3	PC1	age_sex_handedness	0.723499	0.114144	0.94012
Atypical	SCC_3	PC2	age_sex	0.348488	0.193444	0.825365
Atypical	SCC_3	PC2	age_sex_handedness	0.488383	0.250995	0.915717
Atypical	SCC_3	PC3	age_sex	0.840505	0.0955247	0.989814
Atypical	SCC_3	PC3	age_sex_handedness	0.772037	0.104882	0.94012
Strong-Atypical	BCC_3	PC1	age_sex	0.112773	0.805437	0.693521
Strong-Atypical	BCC_3	PC1	age_sex_handedness	0.00860341	0.956147	0.129051
Strong-Atypical	BCC_3	PC2	age_sex	0.0657218	0.572126	0.693521
Strong-Atypical	BCC_3	PC2	age_sex_handedness	0.331473	0.582663	0.828682
Strong-Atypical	BCC_3	PC3	age_sex	0.854507	0.637583	0.989814
Strong-Atypical	BCC_3	PC3	age_sex_handedness	0.310754	0.749844	0.828682
Strong-Atypical	GCC_3	PC1	age_sex	0.565733	0.68558	0.989814
Strong-Atypical	GCC_3	PC1	age_sex_handedness	0.856066	0.705558	0.94012
Strong-Atypical	GCC_3	PC2	age_sex	0.000944135	0.915725	0.0421974
Strong-Atypical	GCC_3	PC2	age_sex_handedness	0.00623041	0.931348	0.129051
Strong-Atypical	GCC_3	PC3	age_sex	0.762141	0.642195	0.989814
Strong-Atypical	GCC_3	PC3	age_sex_handedness	0.466169	0.712321	0.915717
Strong-Atypical	SCC_3	PC1	age_sex	0.00187544	0.958504	0.0421974
Strong-Atypical	SCC_3	PC1	age_sex_handedness	0.00359756	0.971373	0.129051
Strong-Atypical	SCC_3	PC2	age_sex	0.34331	0.261955	0.825365
Strong-Atypical	SCC_3	PC2	age_sex_handedness	0.81513	0.463817	0.94012
Strong-Atypical	SCC_3	PC3	age_sex	0.626486	0.653485	0.989814
Strong-Atypical	SCC_3	PC3	age_sex_handedness	0.875094	0.668093	0.94012
Typical	BCC_3	PC1	age_sex	0.708204	0.180206	0.986468
Typical	BCC_3	PC1	age_sex_handedness	0.689175	0.198399	0.996126
Typical	BCC_3	PC2	age_sex	0.463535	0.108689	0.986468
Typical	BCC_3	PC2	age_sex_handedness	0.466692	0.109269	0.996126
Typical	BCC_3	PC3	age_sex	0.760884	0.0583827	0.986468
Typical	BCC_3	PC3	age_sex_handedness	0.745607	0.0727535	0.996126
Typical	GCC_3	PC1	age_sex	0.999443	0.179707	0.999443
Typical	GCC_3	PC1	age_sex_handedness	0.877445	0.197923	0.996126
Typical	GCC_3	PC2	age_sex	0.894188	0.106677	0.986468
Typical	GCC_3	PC2	age_sex_handedness	0.873211	0.10731	0.996126
Typical	GCC_3	PC3	age_sex	0.336174	0.0617768	0.986468
Typical	GCC_3	PC3	age_sex_handedness	0.272832	0.0771759	0.996126
Typical	SCC_3	PC1	age_sex	0.14268	0.187319	0.986468
Typical	SCC_3	PC1	age_sex_handedness	0.188872	0.203852	0.996126
Typical	SCC_3	PC2	age_sex	0.494173	0.108419	0.986468
Typical	SCC_3	PC2	age_sex_handedness	0.475594	0.109189	0.996126
Typical	SCC_3	PC3	age_sex	0.983432	0.0580061	0.999443
Typical	SCC_3	PC3	age_sex_handedness	0.905964	0.0723845	0.996126
Atypical	BCC_3	PC1	age_sex	0.063408	0.187226	0.986468
Atypical	BCC_3	PC1	age_sex_handedness	0.0119898	0.273737	0.359693
Atypical	BCC_3	PC2	age_sex	0.89836	0.14256	0.986468
Atypical	BCC_3	PC2	age_sex_handedness	0.612574	0.205899	0.996126
Atypical	BCC_3	PC3	age_sex	0.443186	0.169553	0.986468
Atypical	BCC_3	PC3	age_sex_handedness	0.2541	0.199082	0.996126
Atypical	GCC_3	PC1	age_sex	0.72429	0.115939	0.986468
Atypical	GCC_3	PC1	age_sex_handedness	0.877915	0.144903	0.996126
Atypical	GCC_3	PC2	age_sex	0.794931	0.143671	0.986468
Atypical	GCC_3	PC2	age_sex_handedness	0.982691	0.200602	0.996126
Atypical	GCC_3	PC3	age_sex	0.111271	0.209508	0.986468
Atypical	GCC_3	PC3	age_sex_handedness	0.0781445	0.235707	0.996126
Atypical	SCC_3	PC1	age_sex	0.229696	0.144954	0.986468
Atypical	SCC_3	PC1	age_sex_handedness	0.180998	0.183232	0.996126
Atypical	SCC_3	PC2	age_sex	0.872705	0.142763	0.986468
Atypical	SCC_3	PC2	age_sex_handedness	0.996126	0.200593	0.996126
Atypical	SCC_3	PC3	age_sex	0.650367	0.161471	0.986468
Atypical	SCC_3	PC3	age_sex_handedness	0.591283	0.177747	0.996126
Typical	L_Full	PC1	age_sex	0.284153	0.183779	0.825365
Typical	L_Full	PC1	age_sex_handedness	0.418116	0.200128	0.915717
Typical	L_Full	PC2	age_sex	0.863902	0.106723	0.989814
Typical	L_Full	PC2	age_sex_handedness	0.825525	0.1074	0.94012
Typical	L_Full	PC3	age_sex	0.157721	0.066126	0.693521
Typical	L_Full	PC3	age_sex_handedness	0.230177	0.0781296	0.828682
Typical	R_Full	PC1	age_sex	0.839861	0.179853	0.989814
Typical	R_Full	PC1	age_sex_handedness	0.679967	0.198435	0.94012
Typical	R_Full	PC2	age_sex	0.756327	0.106982	0.989814
Typical	R_Full	PC2	age_sex_handedness	0.783212	0.107505	0.94012
Typical	R_Full	PC3	age_sex	0.920704	0.0580448	0.989814
Typical	R_Full	PC3	age_sex_handedness	0.943281	0.0723486	0.964719
Atypical	L_Full	PC1	age_sex	0.928083	0.0575518	0.989814
Atypical	L_Full	PC1	age_sex_handedness	0.86968	0.111189	0.94012
Atypical	L_Full	PC2	age_sex	0.125128	0.23146	0.693521
Atypical	L_Full	PC2	age_sex_handedness	0.137421	0.293562	0.828682
Atypical	L_Full	PC3	age_sex	0.239954	0.134405	0.825365
Atypical	L_Full	PC3	age_sex_handedness	0.256913	0.140596	0.828682
Atypical	R_Full	PC1	age_sex	0.945822	0.0574428	0.989814
Atypical	R_Full	PC1	age_sex_handedness	0.973452	0.110411	0.973452
Atypical	R_Full	PC2	age_sex	0.522543	0.180919	0.979768
Atypical	R_Full	PC2	age_sex_handedness	0.594874	0.24597	0.94012
Atypical	R_Full	PC3	age_sex	0.58771	0.103008	0.989814
Atypical	R_Full	PC3	age_sex_handedness	0.618936	0.109826	0.94012
Strong-Atypical	L_Full	PC1	age_sex	0.093489	0.817722	0.693521
Strong-Atypical	L_Full	PC1	age_sex_handedness	0.186201	0.818236	0.828682
Strong-Atypical	L_Full	PC2	age_sex	0.85117	0.107304	0.989814
Strong-Atypical	L_Full	PC2	age_sex_handedness	0.419906	0.546838	0.915717
Strong-Atypical	L_Full	PC3	age_sex	0.169527	0.758971	0.693521
Strong-Atypical	L_Full	PC3	age_sex_handedness	0.279436	0.759652	0.828682
Strong-Atypical	R_Full	PC1	age_sex	0.0961114	0.815947	0.693521
Strong-Atypical	R_Full	PC1	age_sex_handedness	0.190356	0.816572	0.828682
Strong-Atypical	R_Full	PC2	age_sex	0.92167	0.102255	0.989814
Strong-Atypical	R_Full	PC2	age_sex_handedness	0.330553	0.583085	0.828682
Strong-Atypical	R_Full	PC3	age_sex	0.200265	0.745569	0.750994
Strong-Atypical	R_Full	PC3	age_sex_handedness	0.323044	0.746239	0.828682
Typical	L_Full	PC1	age_sex	0.284153	0.183779	0.986468
Typical	L_Full	PC1	age_sex_handedness	0.418116	0.200128	0.996126
Typical	L_Full	PC2	age_sex	0.863902	0.106723	0.986468
Typical	L_Full	PC2	age_sex_handedness	0.825525	0.1074	0.996126
Typical	L_Full	PC3	age_sex	0.157721	0.066126	0.986468
Typical	L_Full	PC3	age_sex_handedness	0.230177	0.0781296	0.996126
Typical	R_Full	PC1	age_sex	0.839861	0.179853	0.986468
Typical	R_Full	PC1	age_sex_handedness	0.679967	0.198435	0.996126
Typical	R_Full	PC2	age_sex	0.756327	0.106982	0.986468
Typical	R_Full	PC2	age_sex_handedness	0.783212	0.107505	0.996126
Typical	R_Full	PC3	age_sex	0.920704	0.0580448	0.986468
Typical	R_Full	PC3	age_sex_handedness	0.943281	0.0723486	0.996126
Atypical	L_Full	PC1	age_sex	0.468494	0.12487	0.986468
Atypical	L_Full	PC1	age_sex_handedness	0.430737	0.158065	0.996126
Atypical	L_Full	PC2	age_sex	0.292858	0.165897	0.986468
Atypical	L_Full	PC2	age_sex_handedness	0.320097	0.220855	0.996126
Atypical	L_Full	PC3	age_sex	0.559441	0.164337	0.986468
Atypical	L_Full	PC3	age_sex_handedness	0.587946	0.177858	0.996126
Atypical	R_Full	PC1	age_sex	0.74699	0.115483	0.986468
Atypical	R_Full	PC1	age_sex_handedness	0.690935	0.147885	0.996126
Atypical	R_Full	PC2	age_sex	0.574978	0.149006	0.986468
Atypical	R_Full	PC2	age_sex_handedness	0.637305	0.205194	0.996126
Atypical	R_Full	PC3	age_sex	0.800423	0.158461	0.986468
Atypical	R_Full	PC3	age_sex_handedness	0.839912	0.172444	0.996126
