## Supplementary Table 3 for "Language laterality and cognitive skills: does anatomy matter?"

### Sheet: Sheet1
Tract	PC	Dataset	Covariate	Predictor	P_Value	FDR_P_Value
BCC_3	PC2	CC	age_sex	cross_laterality	0.00438047	0.0132207
GCC_3	PC2	CC	age_sex	cross_laterality	0.00440692	0.0132207
SCC_3	PC2	CC	age_sex	cross_laterality	0.00433447	0.0132207
L_Full	PC2	AF	age_sex	cross_laterality	0.00437042	0.0132207
R_Full	PC2	AF	age_sex	cross_laterality	0.00428834	0.0132207
BCC_3	PC2	CC	age_sex_handedness	cross_laterality	0.00438549	0.0132487
GCC_3	PC2	CC	age_sex_handedness	cross_laterality	0.00441622	0.0132487
SCC_3	PC2	CC	age_sex_handedness	cross_laterality	0.00434002	0.0132487
L_Full	PC2	AF	age_sex_handedness	cross_laterality	0.00437364	0.0132487
R_Full	PC2	AF	age_sex_handedness	cross_laterality	0.00428957	0.0132487
BCC_3	PC2	CC	no_covariates	cross_laterality	0.00703229	0.0212957
GCC_3	PC2	CC	no_covariates	cross_laterality	0.00701771	0.0212957
SCC_3	PC2	CC	no_covariates	cross_laterality	0.00696734	0.0212957
L_Full	PC2	AF	no_covariates	cross_laterality	0.00709858	0.0212957
R_Full	PC2	AF	no_covariates	cross_laterality	0.0068526	0.0212957
BCC_3	PC1	CC	age_sex_handedness	cross_laterality	0.0884366	0.133782
GCC_3	PC1	CC	age_sex_handedness	cross_laterality	0.0891878	0.133782
SCC_3	PC1	CC	age_sex_handedness	cross_laterality	0.0884589	0.133782
L_Full	PC1	AF	age_sex_handedness	cross_laterality	0.088359	0.133782
R_Full	PC1	AF	age_sex_handedness	cross_laterality	0.0890105	0.133782
BCC_3	PC1	CC	age_sex	cross_laterality	0.0930297	0.140695
GCC_3	PC1	CC	age_sex	cross_laterality	0.0937966	0.140695
SCC_3	PC1	CC	age_sex	cross_laterality	0.0927759	0.140695
L_Full	PC1	AF	age_sex	cross_laterality	0.0925157	0.140695
R_Full	PC1	AF	age_sex	cross_laterality	0.0936801	0.140695
BCC_3	PC1	CC	no_covariates	cross_laterality	0.121508	0.183072
GCC_3	PC1	CC	no_covariates	cross_laterality	0.121703	0.183072
SCC_3	PC1	CC	no_covariates	cross_laterality	0.122048	0.183072
L_Full	PC1	AF	no_covariates	cross_laterality	0.119765	0.183072
R_Full	PC1	AF	no_covariates	cross_laterality	0.121976	0.183072
BCC_3	PC3	CC	age_sex_handedness	cross_laterality	0.249521	0.25288
GCC_3	PC3	CC	age_sex_handedness	cross_laterality	0.25288	0.25288
SCC_3	PC3	CC	age_sex_handedness	cross_laterality	0.25284	0.25288
L_Full	PC3	AF	age_sex_handedness	cross_laterality	0.252404	0.25288
R_Full	PC3	AF	age_sex_handedness	cross_laterality	0.252197	0.25288
BCC_3	PC3	CC	age_sex	cross_laterality	0.251775	0.255348
GCC_3	PC3	CC	age_sex	cross_laterality	0.255257	0.255348
SCC_3	PC3	CC	age_sex	cross_laterality	0.255348	0.255348
L_Full	PC3	AF	age_sex	cross_laterality	0.25466	0.255348
R_Full	PC3	AF	age_sex	cross_laterality	0.254798	0.255348
BCC_3	PC3	CC	no_covariates	cross_laterality	0.267379	0.271515
GCC_3	PC3	CC	no_covariates	cross_laterality	0.271515	0.271515
SCC_3	PC3	CC	no_covariates	cross_laterality	0.271199	0.271515
L_Full	PC3	AF	no_covariates	cross_laterality	0.271241	0.271515
R_Full	PC3	AF	no_covariates	cross_laterality	0.270506	0.271515
BCC_3	PC3	CC	no_covariates	cross_laterality:mean_FA	0.0219887	0.329831
BCC_3	PC3	CC	age_sex	cross_laterality:mean_FA	0.0363963	0.545944
BCC_3	PC3	CC	age_sex_handedness	cross_laterality:mean_FA	0.0443776	0.665663
BCC_3	PC1	CC	age_sex	cross_laterality:mean_FA	0.340405	0.783418
BCC_3	PC2	CC	age_sex	cross_laterality:mean_FA	0.611571	0.783418
GCC_3	PC2	CC	age_sex	cross_laterality:mean_FA	0.678962	0.783418
GCC_3	PC3	CC	age_sex	cross_laterality:mean_FA	0.530853	0.783418
SCC_3	PC1	CC	age_sex	cross_laterality:mean_FA	0.257425	0.783418
SCC_3	PC2	CC	age_sex	cross_laterality:mean_FA	0.332559	0.783418
SCC_3	PC3	CC	age_sex	cross_laterality:mean_FA	0.618151	0.783418
L_Full	PC1	AF	age_sex	cross_laterality:mean_FA	0.576435	0.783418
L_Full	PC2	AF	age_sex	cross_laterality:mean_FA	0.599776	0.783418
R_Full	PC1	AF	age_sex	cross_laterality:mean_FA	0.657559	0.783418
R_Full	PC2	AF	age_sex	cross_laterality:mean_FA	0.165486	0.783418
R_Full	PC3	AF	age_sex	cross_laterality:mean_FA	0.330016	0.783418
BCC_3	PC1	CC	age_sex_handedness	cross_laterality:mean_FA	0.409892	0.839221
BCC_3	PC2	CC	age_sex_handedness	cross_laterality:mean_FA	0.644835	0.839221
GCC_3	PC2	CC	age_sex_handedness	cross_laterality:mean_FA	0.727325	0.839221
GCC_3	PC3	CC	age_sex_handedness	cross_laterality:mean_FA	0.619633	0.839221
SCC_3	PC1	CC	age_sex_handedness	cross_laterality:mean_FA	0.299687	0.839221
SCC_3	PC2	CC	age_sex_handedness	cross_laterality:mean_FA	0.35158	0.839221
SCC_3	PC3	CC	age_sex_handedness	cross_laterality:mean_FA	0.670237	0.839221
L_Full	PC1	AF	age_sex_handedness	cross_laterality:mean_FA	0.703766	0.839221
L_Full	PC2	AF	age_sex_handedness	cross_laterality:mean_FA	0.645491	0.839221
R_Full	PC1	AF	age_sex_handedness	cross_laterality:mean_FA	0.591309	0.839221
R_Full	PC2	AF	age_sex_handedness	cross_laterality:mean_FA	0.157018	0.839221
R_Full	PC3	AF	age_sex_handedness	cross_laterality:mean_FA	0.299654	0.839221
BCC_3	PC1	CC	no_covariates	cross_laterality:mean_FA	0.508968	0.848272
BCC_3	PC2	CC	no_covariates	cross_laterality:mean_FA	0.413615	0.848272
GCC_3	PC2	CC	no_covariates	cross_laterality:mean_FA	0.511428	0.848272
GCC_3	PC3	CC	no_covariates	cross_laterality:mean_FA	0.606093	0.848272
SCC_3	PC1	CC	no_covariates	cross_laterality:mean_FA	0.651973	0.848272
SCC_3	PC2	CC	no_covariates	cross_laterality:mean_FA	0.295185	0.848272
SCC_3	PC3	CC	no_covariates	cross_laterality:mean_FA	0.340073	0.848272
L_Full	PC1	AF	no_covariates	cross_laterality:mean_FA	0.363623	0.848272
L_Full	PC3	AF	no_covariates	cross_laterality:mean_FA	0.678618	0.848272
R_Full	PC2	AF	no_covariates	cross_laterality:mean_FA	0.128156	0.848272
R_Full	PC3	AF	no_covariates	cross_laterality:mean_FA	0.213248	0.848272
GCC_3	PC1	CC	no_covariates	cross_laterality:mean_FA	0.776698	0.865407
L_Full	PC2	AF	no_covariates	cross_laterality:mean_FA	0.807713	0.865407
L_Full	PC1	AF	age_sex_handedness	mean_FA	0.0583249	0.874874
GCC_3	PC1	CC	age_sex_handedness	cross_laterality:mean_FA	0.879633	0.879633
L_Full	PC3	AF	age_sex_handedness	cross_laterality:mean_FA	0.862444	0.879633
BCC_3	PC1	CC	age_sex_handedness	mean_FA	0.330835	0.904192
GCC_3	PC1	CC	age_sex_handedness	mean_FA	0.312057	0.904192
GCC_3	PC2	CC	age_sex_handedness	mean_FA	0.493155	0.904192
GCC_3	PC3	CC	age_sex_handedness	mean_FA	0.568255	0.904192
SCC_3	PC1	CC	age_sex_handedness	mean_FA	0.609553	0.904192
SCC_3	PC2	CC	age_sex_handedness	mean_FA	0.596198	0.904192
L_Full	PC3	AF	age_sex_handedness	mean_FA	0.380944	0.904192
R_Full	PC1	AF	age_sex_handedness	mean_FA	0.429416	0.904192
R_Full	PC2	AF	age_sex_handedness	mean_FA	0.663074	0.904192
R_Full	PC3	AF	age_sex_handedness	mean_FA	0.662788	0.904192
BCC_3	PC1	CC	age_sex	mean_FA	0.337742	0.906167
GCC_3	PC1	CC	age_sex	mean_FA	0.318964	0.906167
GCC_3	PC2	CC	age_sex	mean_FA	0.493063	0.906167
GCC_3	PC3	CC	age_sex	mean_FA	0.570193	0.906167
SCC_3	PC1	CC	age_sex	mean_FA	0.614342	0.906167
SCC_3	PC2	CC	age_sex	mean_FA	0.596155	0.906167
L_Full	PC1	AF	age_sex	mean_FA	0.061621	0.906167
L_Full	PC3	AF	age_sex	mean_FA	0.383209	0.906167
R_Full	PC1	AF	age_sex	mean_FA	0.436081	0.906167
R_Full	PC2	AF	age_sex	mean_FA	0.663072	0.906167
R_Full	PC3	AF	age_sex	mean_FA	0.664522	0.906167
BCC_3	PC1	CC	no_covariates	mean_FA	0.376944	0.927612
GCC_3	PC1	CC	no_covariates	mean_FA	0.357465	0.927612
GCC_3	PC2	CC	no_covariates	mean_FA	0.516673	0.927612
GCC_3	PC3	CC	no_covariates	mean_FA	0.583197	0.927612
SCC_3	PC1	CC	no_covariates	mean_FA	0.643126	0.927612
SCC_3	PC2	CC	no_covariates	mean_FA	0.616468	0.927612
L_Full	PC1	AF	no_covariates	mean_FA	0.0838781	0.927612
L_Full	PC3	AF	no_covariates	mean_FA	0.39968	0.927612
R_Full	PC1	AF	no_covariates	mean_FA	0.472565	0.927612
R_Full	PC2	AF	no_covariates	mean_FA	0.680249	0.927612
R_Full	PC3	AF	no_covariates	mean_FA	0.674774	0.927612
R_Full	PC1	AF	no_covariates	cross_laterality:mean_FA	0.931238	0.931238
BCC_3	PC2	CC	age_sex_handedness	mean_FA	0.832314	0.949868
BCC_3	PC3	CC	age_sex_handedness	mean_FA	0.778328	0.949868
SCC_3	PC3	CC	age_sex_handedness	mean_FA	0.886543	0.949868
BCC_3	PC2	CC	age_sex	mean_FA	0.832297	0.950506
BCC_3	PC3	CC	age_sex	mean_FA	0.779356	0.950506
SCC_3	PC3	CC	age_sex	mean_FA	0.887139	0.950506
L_Full	PC2	AF	age_sex	mean_FA	0.952084	0.952084
L_Full	PC2	AF	age_sex_handedness	mean_FA	0.952087	0.952087
BCC_3	PC2	CC	no_covariates	mean_FA	0.841371	0.95444
BCC_3	PC3	CC	no_covariates	mean_FA	0.786307	0.95444
SCC_3	PC3	CC	no_covariates	mean_FA	0.890811	0.95444
L_Full	PC2	AF	no_covariates	mean_FA	0.954775	0.954775
GCC_3	PC1	CC	age_sex	cross_laterality:mean_FA	0.958877	0.959816
L_Full	PC3	AF	age_sex	cross_laterality:mean_FA	0.959816	0.959816
