## Supplementary Table 4 for "Language laterality and cognitive skills: does anatomy matter?"

### Sheet: Sheet1
Group_Level	Tract	PC	Covariate_Case	Term	P_Value	FDR_P_Value
consistent	BCC_3	PC1	no_covariates	mean	0.491778	0.908412
consistent	BCC_3	PC1	age_sex	mean	0.454705	0.882625
consistent	BCC_3	PC1	age_sex_handedness	mean	0.448367	0.889766
consistent	BCC_3	PC2	no_covariates	mean	0.694612	0.908412
consistent	BCC_3	PC2	age_sex	mean	0.676679	0.882625
consistent	BCC_3	PC2	age_sex_handedness	mean	0.677026	0.889766
consistent	BCC_3	PC3	no_covariates	mean	0.402025	0.908412
consistent	BCC_3	PC3	age_sex	mean	0.386884	0.882625
consistent	BCC_3	PC3	age_sex_handedness	mean	0.384514	0.889766
consistent	GCC_3	PC1	no_covariates	mean	0.417721	0.908412
consistent	GCC_3	PC1	age_sex	mean	0.378549	0.882625
consistent	GCC_3	PC1	age_sex_handedness	mean	0.372064	0.889766
consistent	GCC_3	PC2	no_covariates	mean	0.652934	0.908412
consistent	GCC_3	PC2	age_sex	mean	0.632984	0.882625
consistent	GCC_3	PC2	age_sex_handedness	mean	0.633397	0.889766
consistent	GCC_3	PC3	no_covariates	mean	0.501385	0.908412
consistent	GCC_3	PC3	age_sex	mean	0.48729	0.882625
consistent	GCC_3	PC3	age_sex_handedness	mean	0.48505	0.889766
consistent	SCC_3	PC1	no_covariates	mean	0.578359	0.908412
consistent	SCC_3	PC1	age_sex	mean	0.544976	0.882625
consistent	SCC_3	PC1	age_sex_handedness	mean	0.53976	0.889766
consistent	SCC_3	PC2	no_covariates	mean	0.818371	0.909301
consistent	SCC_3	PC2	age_sex	mean	0.807309	0.89701
consistent	SCC_3	PC2	age_sex_handedness	mean	0.807527	0.897252
consistent	SCC_3	PC3	no_covariates	mean	0.921313	0.987121
consistent	SCC_3	PC3	age_sex	mean	0.918659	0.984277
consistent	SCC_3	PC3	age_sex_handedness	mean	0.918232	0.98382
crossed_dominance	BCC_3	PC1	no_covariates	mean	0.350372	0.908412
crossed_dominance	BCC_3	PC1	age_sex	mean	0.275737	0.882625
crossed_dominance	BCC_3	PC1	age_sex_handedness	mean	0.293263	0.889766
crossed_dominance	BCC_3	PC2	no_covariates	mean	0.357817	0.908412
crossed_dominance	BCC_3	PC2	age_sex	mean	0.383449	0.882625
crossed_dominance	BCC_3	PC2	age_sex_handedness	mean	0.363988	0.889766
crossed_dominance	BCC_3	PC3	no_covariates	mean	0.0596052	0.596052
crossed_dominance	BCC_3	PC3	age_sex	mean	0.0592294	0.592294
crossed_dominance	BCC_3	PC3	age_sex_handedness	mean	0.0694346	0.694346
crossed_dominance	GCC_3	PC1	no_covariates	mean	0.580093	0.908412
crossed_dominance	GCC_3	PC1	age_sex	mean	0.533622	0.882625
crossed_dominance	GCC_3	PC1	age_sex_handedness	mean	0.549062	0.889766
crossed_dominance	GCC_3	PC2	no_covariates	mean	0.318892	0.908412
crossed_dominance	GCC_3	PC2	age_sex	mean	0.346172	0.882625
crossed_dominance	GCC_3	PC2	age_sex_handedness	mean	0.333858	0.889766
crossed_dominance	GCC_3	PC3	no_covariates	mean	0.767763	0.908412
crossed_dominance	GCC_3	PC3	age_sex	mean	0.762769	0.886869
crossed_dominance	GCC_3	PC3	age_sex_handedness	mean	0.771131	0.889766
crossed_dominance	SCC_3	PC1	no_covariates	mean	0.726389	0.908412
crossed_dominance	SCC_3	PC1	age_sex	mean	0.674165	0.882625
crossed_dominance	SCC_3	PC1	age_sex_handedness	mean	0.684139	0.889766
crossed_dominance	SCC_3	PC2	no_covariates	mean	0.151295	0.908412
crossed_dominance	SCC_3	PC2	age_sex	mean	0.173793	0.882625
crossed_dominance	SCC_3	PC2	age_sex_handedness	mean	0.153354	0.889766
crossed_dominance	SCC_3	PC3	no_covariates	mean	0.420762	0.908412
crossed_dominance	SCC_3	PC3	age_sex	mean	0.426878	0.882625
crossed_dominance	SCC_3	PC3	age_sex_handedness	mean	0.443856	0.889766
consistent	L_Full	PC1	no_covariates	mean	0.0571426	0.596052
consistent	L_Full	PC1	age_sex	mean	0.0392072	0.592294
consistent	L_Full	PC1	age_sex_handedness	mean	0.0368474	0.564114
consistent	L_Full	PC2	no_covariates	mean	0.989414	0.989414
consistent	L_Full	PC2	age_sex	mean	0.988751	0.988751
consistent	L_Full	PC2	age_sex_handedness	mean	0.988763	0.988763
consistent	L_Full	PC3	no_covariates	mean	0.48285	0.908412
consistent	L_Full	PC3	age_sex	mean	0.467777	0.882625
consistent	L_Full	PC3	age_sex_handedness	mean	0.465765	0.889766
consistent	R_Full	PC1	no_covariates	mean	0.499602	0.908412
consistent	R_Full	PC1	age_sex	mean	0.462993	0.882625
consistent	R_Full	PC1	age_sex_handedness	mean	0.456817	0.889766
consistent	R_Full	PC2	no_covariates	mean	0.964158	0.989414
consistent	R_Full	PC2	age_sex	mean	0.961933	0.988751
consistent	R_Full	PC2	age_sex_handedness	mean	0.961977	0.988763
consistent	R_Full	PC3	no_covariates	mean	0.480505	0.908412
consistent	R_Full	PC3	age_sex	mean	0.466179	0.882625
consistent	R_Full	PC3	age_sex_handedness	mean	0.463835	0.889766
crossed_dominance	L_Full	PC1	no_covariates	mean	0.677003	0.908412
crossed_dominance	L_Full	PC1	age_sex	mean	0.641324	0.882625
crossed_dominance	L_Full	PC1	age_sex_handedness	mean	0.65051	0.889766
crossed_dominance	L_Full	PC2	no_covariates	mean	0.759865	0.908412
crossed_dominance	L_Full	PC2	age_sex	mean	0.76862	0.886869
crossed_dominance	L_Full	PC2	age_sex_handedness	mean	0.758544	0.889766
crossed_dominance	L_Full	PC3	no_covariates	mean	0.597546	0.908412
crossed_dominance	L_Full	PC3	age_sex	mean	0.59788	0.882625
crossed_dominance	L_Full	PC3	age_sex_handedness	mean	0.610582	0.889766
crossed_dominance	R_Full	PC1	no_covariates	mean	0.787291	0.908412
crossed_dominance	R_Full	PC1	age_sex	mean	0.756155	0.886869
crossed_dominance	R_Full	PC1	age_sex_handedness	mean	0.763005	0.889766
crossed_dominance	R_Full	PC2	no_covariates	mean	0.0398645	0.596052
crossed_dominance	R_Full	PC2	age_sex	mean	0.0538321	0.592294
crossed_dominance	R_Full	PC2	age_sex_handedness	mean	0.0376076	0.564114
crossed_dominance	R_Full	PC3	no_covariates	mean	0.34877	0.908412
crossed_dominance	R_Full	PC3	age_sex	mean	0.348141	0.882625
crossed_dominance	R_Full	PC3	age_sex_handedness	mean	0.365396	0.889766
